# Computational Psychiatry Research Map (CPSYMAP): a New Database for Visualizing Research Papers

**DOI:** 10.1101/2020.06.30.181198

**Authors:** Ayaka Kato, Yoshihiko Kunisato, Kentaro Katahira, Tsukasa Okimura, Yuichi Yamashita

## Abstract

The field of computational psychiatry is growing in prominence along with the recent advances in computational neuroscience, machine learning, and the cumulative scientific evidence of psychiatric disorders. Computational approaches provide an understanding of disorders using psychological and neuroscience terms and help to determine treatment protocols based on high-dimensional data. However, the multidisciplinary nature of this field seems to limit the development of computational psychiatry studies. Computational psychiatry combines knowledge from neuroscience, psychiatry, and computation; thus, there is an emerging need for a platform to integrate and coordinate these perspectives. In this study, we developed a new database for visualizing research papers as a two-dimensional “map” called the Computational Psychiatry Research Map (CPSYMAP). This map shows the distribution of papers along neuroscientific, psychiatric, and computational dimensions to enable anyone to find niche research and deepen their understanding of the field.
