## SupplementaryTable1 for "Computational Psychiatry Research Map (CPSYMAP): a New Database for Visualizing Research Papers"

### Sheet: RDoC Constructs
Used in axis
Domain	Construct	Subconstruct
Negative Valence Systems	Acute Threat ("Fear")
	Potential Threat ("Anxiety")
	Sustained Threat
	Loss
	Frustrative Nonreward
Positive Valence Systems	Reward Responsiveness	Reward Anticipation
		Initial Response to Reward
		Reward Satiation
	Reward Learning	Probabilistic and Reinforcement Learning
		Reward Prediction Error
		Habit - PVS
	Reward Valuation	Reward (probability)
		Delay
		Effort
Cognitive Systems	Attention
	Perception	Visual Perception
		Auditory Perception
		Olfactory/Somatosensory/Multimodal/Perception
	Declarative Memory
	Language
	Cognitive Control	Goal Selection; Updating, Representation, and Maintenance ⇒ Focus 1 of 2 ⇒ Goal Selection
		Goal Selection; Updating, Representation, and Maintenance ⇒ Focus 2 of 2 ⇒ Updating, Representation, and Maintenance
		Response Selection; Inhibition/Suppression ⇒ Focus 1 of 2 ⇒ Response Selection
		Response Selection; Inhibition/Suppression ⇒ Focus 2 of 2 ⇒ Inhibition/Suppression
		Performance Monitoring
	Working Memory	Active Maintenance
		Flexible Updating
		Limited Capacity
		Interference Control
Social Processes	Affiliation and Attachment
	Social Communication	Reception of Facial Communication
		Production of Facial Communication
		Reception of Non-Facial Communication
		Production of Non-Facial Communication
	Perception and Understanding of Self	Agency
		Self-Knowledge
	Perception and Understanding of Others	Animacy Perception
		Action Perception
		Understanding Mental States
Arousal and Regulatory Systems	Arousal
	Circadian Rhythms
	Sleep-Wakefulness
Sensorimotor Systems	Motor Actions	Action, Planning and Selection
		Sensorimotor Dynamics
		Initiation
		Execution
		Inhibition and Termination
	Agency and Ownership
	Habit - Sensorimotor
	Innate Motor Patterns

### Sheet: Unit of analysis
Unitof analysis
Genes	Molecules	Cells	Circuits	Physiology	Behavior	Self-Report	Paradigms

### Sheet: DSM-5
Used in axis
Neurodevelopmental disorders
Schizophrenia spectrum and other psychotic disorders
Bipolar and related disorders
Depressive disorders
Anxiety disorders
Obsessive-compulsive and related disorders
Other disorders
Neurodevelopmental disorders
Schizophrenia spectrum and other psychotic disorders
Bipolar and related disorders
Depressive disorders
Anxiety disorders
Obsessive-compulsive and related disorders
Trauma- and stressor-related disorders
Dissociative disorders
Somatic symptom and related disorders
Feeding and eating disorders
Elimination disorders
Sleep–wake disorders
Sexual dysfunctions
Gender dysphoria
Disruptive, impulse-control, and conduct disorders
Substance-related and addictive disorders
Neurocognitive disorders
Personality disorders
Paraphilic disorders

### Sheet: Symptomatology
Used in axis
ababnormalities of perception	hypersensitivity to sensory stimuli
	hypo-sensitivity
	altered perception
	auditory hallucination
	visual hallucination
	thought hearing
	cenestopathy
abnormalities of thought	inhibition of thought
	flight of idea
	blocking of thought
	loosening of association
	automatic thought
	though insertion
	thoughts being read
	thought broadcasting
	obsessive thought
	delusion
disturbance of self	depersonalization
	delusion of control
	dissociation
	spirit possession
	passivity symptoms
disorder of emotion	hyperthymia
	depressive mood
	anxiety
	panic attack
	dysthymia
	affective labile
	irritability
	anhedonia
	alexithymia
impaired intention/volition	psychomotor excitation
	hemmung
	stupor
	avolition
	bradyphrenia
	abulia
	dissociation

### Sheet: Computation
Experimental design
Generative model
Model-fitting
Simulated lesion
Classification/Discrimination
Clustering
Prediction of disease states
Data-type
Simulation
Human experiment
Animal experiment
Literature review
Models
Used in axis
Reinforcement learning
Biophysical model
Nneural network model
Bayes
Regression model
Others
All
Reinforcement learning
Biophysical model
Nneural network model
Bayes
Active inference
Drift diffusion model
Hidden Markov model (HMM)
Support vector machine (SVM)
Regression model
k-means
Factor analysis
Independent component analysis (ICA)
Gaussian mixture model (GMM)
Other models
